# p53 drives premature neuronal differentiation in response to radiation-induced DNA damage during early neurogenesis

**DOI:** 10.1101/2020.06.26.171132

**Authors:** André-Claude Mbouombouo Mfossa, Mieke Verslegers, Tine Verreet, Haris bin Fida, Mohamed Mysara, Wilfred F.J. Van IJcken, Winnok H. De Vos, Lieve Moons, Sarah Baatout, Mohammed A. Benotmane, Danny Huylebroeck, Roel Quintens

**Affiliations:** Radiobiology Unit, Institute of Environment, Health and Safety, SCK•CEN, Mol, Belgium; Laboratory of Molecular Biology (Celgen), Department Development and Regeneration, KU Leuven, Leuven, Belgium; Laboratory of Neural Circuit Development and Regeneration, Department of Biology, Faculty of Science, KU Leuven, Leuven, Belgium; Center for Biomics, Erasmus University Medical Center, Rotterdam, The Netherlands; Department of Cell Biology, Erasmus University Medical Center, Rotterdam, The Netherlands; Laboratory of Cell Biology and Histology, Department of Veterinary Sciences, University of Antwerp, Antwerp, Belgium

**Keywords:** p53, microcephaly, DNA damage, radiation, premature neuronal differentiation, EMT, PMT

## Abstract

p53 regulates the cellular DNA damage response (DDR). Hyperactivation of p53 during embryonic development, however, can lead to a range of developmental defects including microcephaly. Here, we induce microcephaly by acute irradiation of mouse fetuses at the onset of neurogenesis. Besides a classical DDR culminating in massive apoptosis, we observe ectopic neurons in the subventricular zone in the brains of irradiated mice, indicative of premature neuronal differentiation. A transcriptomic study indicates that p53 activates both DDR genes and differentiation-associated genes. In line with this, mice with a targeted inactivation of *Trp53* in the dorsal forebrain, do not show this ectopic phenotype and partially restore brain size after irradiation. Irradiation furthermore induces an epithelial-to-mesenchymal transition-like process resembling the radiation-induced proneural-mesenchymal transition in glioma and glioma stem-like cells. Our results demonstrate a critical role for p53 beyond the DDR as a regulator of neural progenitor cell fate in response to DNA damage.
