## Supplemental table 7 for "p53 drives premature neuronal differentiation in response to radiation-induced DNA damage during early neurogenesis"

### Sheet: Sheet1
Table S7. Primers used for qRT-PCR
Gene	Forward primer (5'-3')	Reverse primer (5'-3')
Gapdh	AAGGTCATCCCAGAGCTGAA	CTGCTTCACCACCTTCTTGA
Polr2a	GCACCACGTCCAATGATATTGTG	GGAGATGACATGGTACAGTTCTCG
Ano3	AAGGACTCTACCCTTAAGTGTTCC	GGAGACGAGATCGATCATAGTTGG
D630023F18Rik	GAATGGAGATCCTGTCGGGAAAG	TCCTCCACATAACAGTTGAGGAGT
Rnf169	CTAGACTCTGAGGTCCCTCAC	GTCTGTGCCTCAAACGCAG
Sec14l5	CAGCTTCTGTGCTCTCTCTG	CCATGACCAGCTCGAATGG
